# The Transcriptome Architecture of Polyomaviruses

**DOI:** 10.1101/2021.11.12.468421

**Authors:** Jason Nomburg, Wei Zou, Thomas C. Frost, Chandreyee Datta, Shobha Vasudevan, Gabriel J. Starrett, Michael J. Imperiale, Matthew Meyerson, James A. DeCaprio

**Author notes:** Correspondence to: James A. DeCaprio; Matthew Meyerson.

## Abstract

Polyomaviruses (PyV) are ubiquitous pathogens that can cause devastating human diseases. Due to the small size of their genomes, PyV utilize complex patterns of RNA splicing to maximize their coding capacity. Despite the importance of PyV to human disease, their transcriptome architecture is poorly characterized. Here, we compare short- and long-read RNA sequencing data from eight human and non-human PyV. We provide a detailed transcriptome atlas for BK polyomavirus (BKPyV), an important human pathogen, and the prototype PyV, simian virus 40 (SV40). We identify pervasive wraparound transcription in PyV, wherein transcription runs through the polyA site and circles the genome multiple times. Comparative analyses identify novel, conserved transcripts that increase PyV coding capacity. One of these conserved transcripts encodes superT, a T antigen containing two RB-binding LxCxE motifs. We find that superT-encoding transcripts are abundant in PyV-associated human cancers. Together, we show that comparative transcriptomic approaches can greatly expand known transcript and coding capacity in one of the simplest and most well-studied viral families.
