## Supplementary Table 1 for "The Transcriptome Architecture of Polyomaviruses"

### Sheet: Table1_SV40_transcripts
ID	introns	description	dRNAseq_tx_class	dRNAseq_perc	dRNAseq_rep2_tx_class	dRNAseq_rep2_perc	SMRTseq_tx_class	SMRTseq_perc	type	highest_percentage	virus
E1	4817_4471	LT	8	70.1863	7	70.7113	6	67.0991	Early	70.7113	SV40
E2	4537_4471	ST	9	29.1925	9	28.4519	8	32.5595	Early	32.5595	SV40
E3	4324_3579 4817_4471	17kT	NA	0	84	0.41841	65	0.102424	Early	0.41841	SV40
E4	9567_4471 10060_9714	superT	99999	0.310559	NA	0	270	0.0113804	Early	0.310559	SV40
E5	9567_4471 9780_9714	superT*	NA	0	NA	0	99999	0.0113804	Early	0.0113804	SV40
L1	426_1362	G	1	60.9639	1	63.6354	1	34.8763	Late	63.6354	SV40
L2	273_457	D	3	5.94877	3	5.22491	2	22.5457	Late	22.5457	SV40
L3	194_334 426_1362	H	2	9.50749	2	9.19093	3	12.2648	Late	12.2648	SV40
L4	194_457	C	5	2.08251	5	1.7297	4	7.62187	Late	7.62187	SV40
L5	426_457	E	7	0.992926	8	0.598741	5	3.84977	Late	3.84977	SV40
L6	426_5577 5669_6605	I	4	3.31708	4	3.15746	11	0.164252	Late	3.31708	SV40
L7	194_334	B	12	0.232854	13	0.19958	7	1.56271	Late	1.56271	SV40
L8	194_334 426_457	F	16	0.0659022	19	0.0562919	9	0.849408	Late	0.849408	SV40
L9	194_334 426_5577 5669_6605	Novel	10	0.329511	12	0.230285	10	0.28468	Late	0.329511	SV40
L10	426_5577 5669_10820 10912_11848	Novel	11	0.272396	10	0.307047	28	0.0199525	Late	0.307047	SV40
L11	426_5577	Novel	14	0.11423	15	0.0818791	31	0.0178148	Late	0.11423	SV40
L12	426_1362 1545_5577 5669_6605	Novel	20	0.0395413	14	0.112584	80	0.00213777	Late	0.112584	SV40
L13	426_5577 5669_5700	Novel	15	0.10105	18	0.0562919	23	0.0285036	Late	0.10105	SV40
