## Supplementary Table 2 for "The Transcriptome Architecture of Polyomaviruses"

### Sheet: Table2_BKPyV_Dunlop_transcripts
ID	introns	description	dRNAseq_tx_class	dRNAseq_perc	SMRTseq_tx_class	SMRTseq_perc	type	highest_percentage	virus
E1	4910_4566	LT	10	56.3942	4	67.7932	Early	67.7932	BKPyV (Dunlop)
E2	4633_4566	ST	11	36.0096	7	28.4218	Early	36.0096	BKPyV (Dunlop)
E3	5433_4566	Novel	43	1.68269	27	1.3856	Early	1.68269	BKPyV (Dunlop)
E4	4410_2962 4910_4566	truncLT	66	0.865385	71	0.168976	Early	0.865385	BKPyV (Dunlop)
E5	4410_2962	Novel	71	0.769231	263	0.0675904	Early	0.769231	BKPyV (Dunlop)
E6	4633_4566 4910_4721	Novel	76	0.673077	58	0.236566	Early	0.673077	BKPyV (Dunlop)
E7	4633_4547	Novel	83	0.528846	49	0.337952	Early	0.528846	BKPyV (Dunlop)
E8	4410_2962 4633_4566	ST*	125	0.288462	75	0.168976	Early	0.288462	BKPyV (Dunlop)
E9	4683_4566	Novel	272	0.0961538	62	0.202771	Early	0.202771	BKPyV (Dunlop)
E10	4410_2962 5433_4566	Novel	171	0.144231	NA	0	Early	0.144231	BKPyV (Dunlop)
E11	9563_4566 10063_9719	superT	244	0.0961538	99999	0.0337952	Early	0.0961538	BKPyV (Dunlop)
E12	9563_4566 9786_9719	superT*	516	0.0480769	NA	0	Early	0.0480769	BKPyV (Dunlop)
L1	588_1521	16S	1	27.4358	1	52.7472	Late	52.7472	BKPyV (Dunlop)
L2	588_619	19S	6	0.917667	2	43.1049	Late	43.1049	BKPyV (Dunlop)
L3	588_5640 5741_6674	Novel	2	14.8616	9	0.14612	Late	14.8616	BKPyV (Dunlop)
L4	588_5640 5741_10793 10894_11827	Novel	3	5.59202	11	0.0889165	Late	5.59202	BKPyV (Dunlop)
L5	588_5640 5741_10793 10894_15946 16047_16980	Novel	4	1.94255	12	0.0469672	Late	1.94255	BKPyV (Dunlop)
L6	588_5640	Novel	5	1.87162	18	0.0214765	Late	1.87162	BKPyV (Dunlop)
L7	588_5640 5741_10793	Novel	7	0.760714	26	0.00863073	Late	0.760714	BKPyV (Dunlop)
L8	588_5640 5741_10793 10894_15946 16047_21099 21200_22133	Novel	8	0.683256	16	0.0270965	Late	0.683256	BKPyV (Dunlop)
L9	588_5640 5741_5772	Novel	9	0.604168	5	0.20212	Late	0.604168	BKPyV (Dunlop)
L10	588_619 830_1521	Novel	22	0.0746037	3	0.489141	Late	0.489141	BKPyV (Dunlop)
L11	588_5640 5741_10793 10894_15946	Novel	12	0.300046	42	0.00341215	Late	0.300046	BKPyV (Dunlop)
L12	588_5640 5741_10793 10894_10925	Novel	13	0.268655	10	0.0997551	Late	0.268655	BKPyV (Dunlop)
L13	830_1521	Novel	14	0.235634	15	0.0395408	Late	0.235634	BKPyV (Dunlop)
L14	588_5640 5741_10793 10894_15946 16047_21099 21200_26252 26353_27286	Novel	15	0.235226	32	0.00541929	Late	0.235226	BKPyV (Dunlop)
L15	511_619	Novel	40	0.0163068	6	0.175224	Late	0.175224	BKPyV (Dunlop)
L16	588_5640 5741_10793 10894_15946 16047_21099	Novel	17	0.113332	64	0.00120429	Late	0.113332	BKPyV (Dunlop)
L17	588_5640 5741_10793 10894_15946 16047_16078	Novel	18	0.108848	13	0.0417486	Late	0.108848	BKPyV (Dunlop)
